# Do morphologically distinct groups correspond to reproductively isolated species? A case study in *Myrmica* ants from Switzerland

**DOI:** 10.1101/2024.12.02.626339

**Authors:** Guillaume Lavanchy, Christophe Galkowski, Kristine Jecha, Anne Freitag, Amaury Avril, Aline Dépraz, Tanja Schwander

## Abstract

The most widely used definition of a species is that it is reproductively isolated from other populations. Yet, most species are described on the basis of morphological criteria, and reproductive isolation is seldom tested. Using the ant genus *Myrmica* Latreille (Hymenoptera, Formicidae) as a model, we ask whether species described as distinct based on (often subtle) morphological differences indeed form reproductively isolated lineages. We collected and morphologically identified 918 *Myrmica* ants from a 3212 km^2^ area in Switzerland. We then combined DNA barcoding (based on COI) and RAD sequencing to identify genetically isolated lineages. Out of the 14 morphological species identified, 13 formed genetically differentiated lineages, while the last one was not supported by our genetic data. Overall, the morphological identification was congruent with genetic lineage delineation for 94.9% of individuals. Our dataset also allowed us to screen for cryptic lineages in the five most frequent species, including in *M. scabrinodis* where cryptic lineages were previously suggested, but we found no evidence for cryptic species. Overall, our results indicate that morphology parallels genetic isolation in the studied species. However, an integrative approach combining morphological identification with nuclear marker genotyping is necessary for confident species identification of all individuals. Finally, our results provide a library of validated COI barcodes for future *Myrmica* specimen identification.
