## Supplementary material for "Do morphologically distinct groups correspond to reproductively isolated species? A case study in *Myrmica* ants from Switzerland": Table S1

### Sheet: metadata_filled
ID	species_morpho	species_genetic	SAMPLING	X	Y	altitude	GenBank_ID
10021	Myrm_sabu	Myrm_sabu	public	502919	141895	613	PQ620386
10073	Myrm_sabu	Myrm_sabu	public	563090	126437	387	PQ620387
10113	Myrm_sabu	Myrm_sabu	public	561259	189162	444	PQ620388
10142	Myrm_sabu	Myrm_sabu	public	503951	143194	631	PQ620389
10171	Myrm_sabu	Myrm_sabu	public	502102	140456	566	PQ620390
10196	Myrm_rugi	Myrm_rugi	public	573889	138436	1445	PQ620391
10228	Myrm_spec	Myrm_spec	public	554492	146969	438	PQ620392
10256	Myrm_rugi	Myrm_rugi	public	562798	132345	787	PQ620393
10310	Myrm_sabu	Myrm_sabu	public	501891	141374	654	PQ620394
10352	Myrm_rugi	Myrm_rugi	public	574017	138467	1445	PQ620395
10361	Myrm_scab	Myrm_scab	public	509014	168146	1298	PQ620396
10373	Myrm_sabu	Myrm_sabu	public	563511	132028	614	PQ620397
10387C	Myrm_sabu	Myrm_sabu	public	554492	146969	438	PQ620398
10503	Myrm_scab	Myrm_scab	public	508271	157744	1330	PQ620399
10527B	Myrm_sabu	Myrm_sabu	public	526325	157723	523	PQ620400
10665	Myrm_rugi	Myrm_rugi	public	505491	149672	1184	PQ620401
10745	Myrm_rugi	Myrm_rugi	public	562219	142785	1156	PQ620402
10747	Myrm_rubr	Myrm_rubr	public	571275	132650	1395	PQ620403
10784C	Myrm_sche	Myrm_sche	public	558472	145489	571	PQ620404
10941	Myrm_scab	Myrm_scab	public	509014	168146	1298	PQ620405
11008	Myrm_rugi	Myrm_rugi	public	534755	165211	570	PQ620406
11094	Myrm_rugi	Myrm_rubr	public	568050	194515	433	PQ620407
11158	Myrm_scab	Myrm_spec	public	557076	144264	393	PQ620408
11202	Myrm_rugi	Myrm_rugi	public	534801	165214	571	PQ620409
11241	Myrm_rugi	Myrm_rugi	public	530660	156769	412	PQ620410
11344	Myrm_rugi	Myrm_rugi	public	558476	147001	743	PQ620411
11504	Myrm_sabu	Myrm_sabu	public	542998	155681	820	PQ620412
1155	Myrm_rubr	Myrm_rubr	public	529226	186584	1145	PQ620413
11587	Myrm_rugi	Myrm_rugi	public	549341	158283	732	PQ620414
11682	Myrm_sabu	Myrm_sabu	public	553797	149856	760	PQ620415
11770D	Myrm_spec	Myrm_spec	public	537705	153481	560	PQ620416
11974	Myrm_spec	Myrm_spec	public	551244	173609	764	PQ620417
12001	Myrm_rugi	Myrm_rugi	public	573958	138623	1437	PQ620418
12023B	Myrm_spec	Myrm_spec	public	537151	151695	405	PQ620419
12050	Myrm_rugi	Myrm_rugi	public	545905	159757	862	PQ620420
12057	Myrm_rugi	Myrm_rugi	public	569849	133094	927	PQ620421
12101	Myrm_sabu	Myrm_sabu	public	540082	187696	521	PQ620422
12109	Myrm_rubr	Myrm_rubr	public	569726	132317	885	PQ620423
12116	Myrm_sabu	Myrm_sabu	public	566466	123065	468	PQ620424
12129	Myrm_rugi	Myrm_rugi	public	565279	132660	1564	PQ620425
12197	Myrm_rugi	Myrm_rugi	public	574220	122735	1137	PQ620426
12242	Myrm_scab	Myrm_scab	public	573845	138663	1436	PQ620427
12249	Myrm_sabu	Myrm_sabu	public	566466	123065	468	PQ620428
12284	Myrm_sabu	Myrm_sabu	public	539819	172651	666	PQ620429
12305	Myrm_sabu	Myrm_sabu	public	571721	146668	1164	PQ620430
12324	Myrm_rugi	Myrm_rugi	public	564001	140193	858	PQ620431
12328	Myrm_sabu	Myrm_sabu	public	561191	134585	427	PQ620432
12357	Myrm_rubr	Myrm_rubr	public	581491	147944	972	PQ620433
12363	Myrm_sabu	Myrm_sabu	public	570484	133728	940	PQ620434
12364	Myrm_sabu	Myrm_sabu	public	561201	134582	427	PQ620435
12390	Myrm_spec	Myrm_spec	public	536658	159360	631	PQ620436
12409	Myrm_rugi	Myrm_rugi	public	563198	134735	1447	PQ620437
12415	Myrm_rugi	Myrm_rugi	public	568254	122433	453	PQ620438
12453	Myrm_sabu	Myrm_sabu	public	566466	123065	468	PQ620439
12455B	Myrm_sabu	Myrm_sabu	public	517693	154351	709	PQ620440
12462	Myrm_rugi	Myrm_rugi	public	518466	152718	672	PQ620441
12479	Myrm_rugi	Myrm_rugi	public	563180	132785	867	PQ620442
12480B	Myrm_spec	Myrm_spec	public	536658	159360	631	PQ620443
12495	Myrm_sabu	Myrm_sabu	public	502916	142354	644	PQ620444
12499	Myrm_scab	Myrm_scab	public	539844	172888	671	PQ620445
12532	Myrm_sche	Myrm_sche	public	569572	127833	1207	PQ620446
12602	Myrm_rubr	Myrm_rubr	public	549242	163865	709	PQ620447
12666	Myrm_rugi	Myrm_rugi	public	542739	160599	836	PQ620448
12708B	Myrm_spec	Myrm_spec	public	553673	145833	373	PQ620449
12726	Myrm_rugi	Myrm_rugi	public	549044	163955	740	PQ620450
12758	Myrm_rugi	Myrm_rugi	public	572497	136557	1396	PQ620451
12943	Myrm_rubr	Myrm_rubr	public	549250	163831	718	PQ620452
13010	Myrm_scab	Myrm_scab	public	508271	157744	1330	PQ620453
13085	Myrm_rugi	Myrm_rugi	public	514831	161473	1539	PQ620454
13114	Myrm_rugi	Myrm_rugi	public	511406	156306	1320	PQ620455
1312	Myrm_rubr	Myrm_rubr	public	529269	186608	1152	PQ620456
13133	Myrm_rugi	Myrm_rugi	public	508271	157744	1330	PQ620457
13200	Myrm_scab	Myrm_scab	public	508271	157744	1330	PQ620458
13254	Myrm_rugi	Myrm_rubr	public	552382	147693	732	PQ620459
13300	Myrm_rugi	Myrm_rugi	public	537046	189775	1201	PQ620460
13542	Myrm_rubr	Myrm_rubr	public	576097	134077	1191	PQ620461
136	Myrm_sabu	Myrm_sabu	public	NA	NA		PQ620462
13687	Myrm_rugi	Myrm_rugi	public	542776	160410	848	PQ620463
13749	Myrm_rugi	Myrm_rugi	public	542892	160509	851	PQ620464
13787	Myrm_rugi	Myrm_rugi	public	542722	160433	841	PQ620465
13817	Myrm_rubr	Myrm_rubr	public	535547	151830	372	PQ620466
13823	Myrm_sabu	Myrm_sabu	public	515515	160392	1284	PQ620467
13884	Myrm_rugi	Myrm_rugi	public	535244	160575	851	PQ620468
13958	Myrm_rugi	Myrm_rugi	public	523785	172663	783	PQ620469
13961B	Myrm_sabu	Myrm_sabu	public	524077	173168	880	PQ620470
13975	Myrm_rugi	Myrm_rugi	public	541028	160416	847	PQ620471
14049C	Myrm_lobu	Myrm_lobu	public	574722	138669	1525	PQ620472
14121C	Myrm_rubr	Myrm_rubr	public	516051	146149	373	PQ620473
14163	Myrm_scab	Myrm_scab	public	573439	139458	1491	PQ620474
14285C	Myrm_spec	Myrm_spec	public	502558	137134	480	PQ620475
14369	Myrm_rugi	Myrm_rugi	public	573779	138406	1447	PQ620476
14384	Myrm_spec	Myrm_spec	public	502565	137117	480	PQ620477
14396	Myrm_rubr	Myrm_rubr	public	516037	146216	376	PQ620478
14410B	Myrm_sabu	Myrm_sabu	public	575236	128473	1550	PQ620479
14417	Myrm_scab	Myrm_scab	public	573651	138803	1454	PQ620480
14468	Myrm_rubr	Myrm_rubr	public	573726	145130	963	PQ620481
14475	Myrm_rubr	Myrm_rubr	public	573950	138485	1443	PQ620482
14509	Myrm_rugi	Myrm_rugi	public	556946	179779	556	PQ620483
14550B	Myrm_spec	Myrm_spec	public	539775	155414	684	PQ620484
14590	Myrm_scab	Myrm_scab	public	537141	192637	1187	PQ620485
14596	Myrm_rugi	Myrm_rugi	public	500234	132710	465	PQ620486
14637	Myrm_rubr	Myrm_rubr	public	500064	129746	452	PQ620487
14658	Myrm_rubr	Myrm_rubr	public	500258	132675	466	PQ620488
14669	Myrm_sabu	Myrm_sabu	public	539974	155323	711	PQ620489
1470	Myrm_rubr	Myrm_rubr	public	529233	186582	1145	PQ620490
14707	Myrm_rubr	Myrm_rubr	public	560463	184882	450	PQ620491
1473	Myrm_rugi	Myrm_rugi	public	535275	157429	560	PQ620492
14782	Myrm	Myrm_lobu	public	572641	131296	1693	PQ620493
14794	Myrm_rugi	Myrm_rugi	public	518234	154943	710	PQ620494
14819	Myrm_rubr	Myrm_rubr	public	500076	129735	452	PQ620495
14874	Myrm_rubr	Myrm_rubr	public	560126	145555	840	PQ620496
14910	Myrm_spec	Myrm_spec	public	553343	146828	424	PQ620497
15006	Myrm_sabu	Myrm_sabu	public	564618	146885	1861	PQ620498
15084	Myrm_rugi	Myrm_rugi	public	537348	159413	663
1509	Myrm_sabu	Myrm_sabu	public	535990	153935	473	PQ620499
15134	Myrm_rubr	Myrm_rubr	public	572826	146526	970	PQ620500
15287	Myrm_rugi	Myrm_rugi	public	577400	146506	910	PQ620501
15324	Myrm_rubr	Myrm_rubr	public	518385	170842	1110	PQ620502
15431	Myrm_rugi	Myrm_rugi	public	530452	157639	415	PQ620503
15447	Myrm_rubr	Myrm_rubr	public	530231	157015	396	PQ620504
15454	Myrm_spec	Myrm_spec	public	512453	144612	436	PQ620505
15512	Myrm_rubr	Myrm_rubr	public	523002	177182	1053	PQ620506
15541	Myrm_rubr	Myrm_rubr	public	570090	133055	1047	PQ620507
15588	Myrm_rugi	Myrm_rugi	public	510395	160219	1334	PQ620508
15601	Myrm_rugi	Myrm_rugi	public	537625	158853	678
15666	Myrm_rugi	Myrm_rugi	public	528782	186346	1133	PQ620509
15740	Myrm_rugi	Myrm_rugi	public	500406	157399	1184	PQ620510
15755D	Myrm_sabu	Myrm_sabu	public	522495	176494	924	PQ620511
15792	Myrm_rubr	Myrm_rubr	public	528760	186315	1130	PQ620512
15812	Myrm_rubr	Myrm_rubr	public	548542	154737	719	PQ620513
15877	Myrm_rubr	Myrm_rubr	public	561258	146434	1047	PQ620514
15926	Myrm_rubr	Myrm_rubr	public	561258	146434	1047	PQ620515
15970	Myrm_spec	Myrm_spec	public	502261	128755	408	PQ620516
15977	Myrm_sabu	Myrm_sabu	public	539406	184856	491	PQ620517
16041	Myrm_sabu	Myrm_sabu	public	518328	167492	1192	PQ620518
16102	Myrm_rubr	Myrm_rubr	public	540181	181339	431	PQ620519
16157	Myrm_sabu	Myrm_sabu	public	554734	174393	602	PQ620520
16169	Myrm_scab	Myrm_scab	public	519808	168572	1245	PQ620521
16281B	Myrm_lobu	NA	public	573975	138588	1437	PQ620522
16335	Myrm_scab	Myrm_scab	public	573656	140125	1451	PQ620523
16481F	Myrm_sabu	Myrm_sabu	public	514524	155770	777	PQ620524
16487	Myrm_sabu	Myrm_sabu	public	573601	140101	1463	PQ620525
16500	Myrm_rugi	Myrm_rugi	public	502797	134155	462	PQ620526
16513	Myrm_scab	Myrm_scab	public	508271	157744	1330	PQ620527
16514B	Myrm_spec	Myrm_spec	public	556850	144231	395	PQ620528
16521	Myrm_rugi	Myrm_rugi	public	574696	122616	1247	PQ620529
16544	Myrm_rubr	Myrm_rubr	public	538981	155321	650	PQ620530
16563	Myrm_scab	Myrm_scab	public	527506	182094	1114	PQ620531
16566B	Myrm_spec	Myrm_spec	public	536324	153897	486	PQ620532
16655	Myrm_rubr	Myrm_rubr	public	538978	155043	636	PQ620533
16690	Myrm_spec	Myrm_spec	public	548421	154873	731	PQ620534
16725	Myrm_rubr	Myrm_rubr	public	538960	155352	654	PQ620535
16745	Myrm_rubr	Myrm_rubr	public	538960	155352	654	PQ620536
16802	Myrm_rubr	Myrm_rubr	public	538978	155043	636	PQ620537
16803	Myrm_rugi	Myrm_rugi	public	560575	149680	1149	PQ620538
16856	Myrm_rubr	Myrm_rubr	public	538978	155043	636	PQ620539
16877	Myrm_rubr	Myrm_rubr	public	538981	155321	650	PQ620540
16879	Myrm_rubr	Myrm_rubr	public	544575	172622	545	PQ620541
16885C	Myrm_rugi	Myrm_rugi	public	521264	177713	1144	PQ620542
16891	Myrm_rugi	Myrm_rugi	public	546076	175410	702	PQ620543
16906	Myrm_rugi	Myrm_rugi	public	547957	168378	810	PQ620544
16927	Myrm_rugi	Myrm_rugi	public	566004	140765	1712	PQ620545
16966	Myrm_rugi	Myrm_rugi	public	539825	190090	1016	PQ620546
16980	Myrm_rubr	Myrm_rubr	public	557076	144264	393	PQ620547
17020	Myrm	Myrm_sabu	public	517446	171265	1319	PQ620548
17135	Myrm_scab	Myrm_scab	public	517446	171265	1319	PQ620549
17153	Myrm_scab	Myrm_scab	public	514016	152525	724	PQ620550
17189	Myrm_rugi	Myrm_rugi	public	517446	171265	1319	PQ620551
17192	Myrm	Myrm_rugi	public	517446	171265	1319	PQ620552
17196	Myrm_sche	Myrm_sche	public	517446	171265	1319	PQ620553
17208	Myrm_sabu	Myrm_sabu	public	517446	171265	1319	PQ620554
17224	Myrm_rugi	Myrm_rugi	public	517446	171265	1319
17252	Myrm_sabu	Myrm_sabu	public	514261	147715	651	PQ620555
17331	Myrm_rugi	Myrm_rugi	public	517446	171265	1319	PQ620556
17389	Myrm_sabu	Myrm_sabu	public	NA	NA	NA	PQ620557
17428	Myrm_sabu	Myrm_sabu	public	517446	171265	1319	PQ620558
17462	Myrm_sabu	Myrm_sabu	public	517446	171265	1319	PQ620559
17490	Myrm_rugi	Myrm_rugi	public	517183	170550	1318	PQ620560
17644	Myrm_sabu	Myrm_sabu	public	517701	174599	1217	PQ620561
17698	Myrm_sabu	Myrm_sabu	public	546398	183851	432	PQ620562
17708	Myrm_rugi	Myrm_rugi	public	548833	182630	661	PQ620563
17715	Myrm_sabu	Myrm_sabu	public	519461	171534	1011	PQ620564
17719	Myrm_sabu	Myrm_sabu	public	519461	171534	1011	PQ620565
17728	Myrm_scab	Myrm_scab	public	575934	137177	1863	PQ620566
17790	Myrm_rugi	Myrm_rugi	public	548838	182635	659	PQ620567
17816	Myrm_rubr	Myrm_rubr	public	581981	133751	1549	PQ620568
17819	Myrm_rubr	Myrm_rubr	public	517701	151649	573	PQ620569
17844	Myrm_rugi	Myrm_rugi	public	545541	173588	628	PQ620570
17926	Myrm_spec	Myrm_spec	public	537746	156886	666	PQ620571
17998	Myrm_rugi	Myrm_rugi	public	580230	133379	1366	PQ620572
18076	Myrm_rugi	Myrm_rugi	public	572025	132124	1418	PQ620573
18092	Myrm_rugi	Myrm_rugi	public	571706	132467	1422	PQ620574
18105C	Myrm_rubr	Myrm_rubr	public	558603	148474	916	PQ620575
18173	Myrm_rugi	Myrm_rugi	public	571760	132743	1358	PQ620576
1819	Myrm_sabu	Myrm_sabu	public	519461	171534	1011	PQ620577
18209B	Myrm_spec	Myrm_spec	public	531347	154786	455	PQ620578
18370	Myrm_rubr	Myrm_rubr	public	569997	193950	434	PQ620579
18375	Myrm_spec	Myrm_spec	public	539402	184816	491	PQ620580
18434	Myrm_rugi	Myrm_rugi	public	530634	155813	413	PQ620581
18471	Myrm_rugi	Myrm_rugi	public	501442	148966	1294	PQ620582
18475	Myrm_rubr	Myrm_rubr	public	571077	194972	429	PQ620583
18493	Myrm_rugi	Myrm_rugi	public	531505	155556	397	PQ620584
18515B	Myrm_scab	Myrm_scab	public	530762	157694	435	PQ620585
18553	Myrm_rugi	Myrm_rugi	public	511466	159331	1545	PQ620586
18569	Myrm_lona	Myrm_sabu	public	500396	142694	1209	PQ620587
18578	Myrm_rugi	Myrm_rugi	public	501445	147597	1279	PQ620588
1867	Myrm_scab	Myrm_scab	public	509014	168146	1298	PQ620589
18744	Myrm_rugi	Myrm_rugi	public	564659	132455	1089	PQ620590
18750	Myrm_rugi	Myrm_rugi	public	540233	187912	565	PQ620591
18761	Myrm_sabu	Myrm_sabu	public	542490	188381	476	PQ620592
18824	Myrm_rugi	Myrm_rugi	public	504077	147130	1049	PQ620593
18863	Myrm_sabu	Myrm_sabu	public	529493	152966	396	PQ620594
18872	Myrm_sabu	Myrm_sabu	public	542490	188381	476	PQ620595
18875C	Myrm_spec	Myrm_spec	public	NA	NA	NA	PQ620596
18887B	Myrm_spec	Myrm_spec	public	511624	156173	1317	PQ620597
18923	Myrm_sabu	Myrm_sabu	public	538361	188242	650	PQ620598
18983	Myrm_rubr	Myrm_rubr	public	537293	169178	608	PQ620599
18989	Myrm_sabu	Myrm_sabu	public	516639	170364	1391	PQ620600
18998	Myrm_rugi	Myrm_rugi	public	509284	155091	1329	PQ620601
1955	Myrm_rugi	Myrm_rugi	public	536108	162461	599	PQ620602
19596	Myrm_sabu	Myrm_sabu	public	571108	132320	1422	PQ620603
1964B	Myrm_scab	Myrm_scab	public	516842	170873	1470	PQ620604
1967	Myrm_sabu	Myrm_sabu	public	535406	180447	534	PQ620605
19675	Myrm_rugi	Myrm_rugi	public	539347	163008	716	PQ620606
19693	Myrm_rugi	Myrm_rugi	public	517161	173287	755	PQ620607
19882B	Myrm_sabu	Myrm_sabu	public	518378	156365	710	PQ620608
19927	Myrm_sabu	Myrm_sabu	public	543064	160848	845	PQ620609
1994	Myrm_rubr	Myrm_rubr	public	561911	144670	962	PQ620610
1995	Myrm_rugi	Myrm_rugi	public	503559	163415	1371	PQ620611
19961B	Myrm_sabu	Myrm_sabu	public	519853	163925	768	PQ620612
1998	Myrm_lobu	Myrm_lobu	public	573531	139990	1489	PQ620613
19988	Myrm_sabu	Myrm_sabu	public	509014	168146	1298	PQ620614
19992	Myrm_rugi	Myrm_rugi	public	539673	163072	717	PQ620615
20010	Myrm_sabu	Myrm_sabu	public	582133	152160	1594	PQ620616
2004	Myrm_rugi	Myrm_rugi	public	505927	163500	1198	PQ620617
20086	Myrm_rugi	Myrm_rugi	public	507065	165017	1211	PQ620618
20120	Myrm_sabu	Myrm_sabu	public	582136	152134	1586	PQ620619
2014	Myrm_rugi	Myrm_rugi	public	502274	162149	1319	PQ620620
2015	Myrm_rugi	Myrm_rugi	public	561966	144335	847	PQ620621
20174	Myrm_rugi	Myrm_rugi	public	524241	180089	1359	PQ620622
20203	Myrm_spec	Myrm_spec	public	529525	152966	395	PQ620623
2024	Myrm_rugi	Myrm_rugi	public	502269	162148	1319	PQ620624
20323C	Myrm_spec	Myrm_spec	public	523176	158500	613	PQ620625
20323D	Myrm_sche	Myrm_sche	public	523176	158500	613	PQ620626
20327	Myrm_rugi	Myrm_rugi	public	507034	165029	1212	PQ620627
20332	Myrm_spec	Myrm_spec	public	529513	152994	397	PQ620628
2034B	Myrm_sche	Myrm_sche	public	507080	162302	1066	PQ620629
2043	Myrm_rugi	Myrm_rugi	public	506998	162311	1080	PQ620630
2074	Myrm_rugi	Myrm_rugi	public	527646	164568	586	PQ620631
20746	Myrm_sabu	Myrm_sabu	public	552258	167644	694	PQ620632
2075	Myrm_rugi	Myrm_rugi	public	527800	167041	542	PQ620633
2081	Myrm_scab	Myrm_scab	public	573502	139937	1494	PQ620634
2082	Myrm_rugi	Myrm_rugi	public	527380	166140	553	PQ620635
2296	Myrm_rugi	Myrm_rugi	public	530740	157649	435	PQ620636
2351B	Myrm_sabu	Myrm_sabu	public	528106	169247	575	PQ620637
2401B	Myrm_scab	Myrm_scab	public	506432	152836	1484	PQ620638
2437	Myrm_sabu	Myrm_sabu	public	529529	152964	395	PQ620639
2611	Myrm_rugi	Myrm_rugi	public	520611	171600	987	PQ620640
2670	Myrm_rubr	Myrm_rubr	public	563046	126986	387	PQ620641
2695	Myrm_rubr	Myrm_rubr	public	540911	162566	775	PQ620642
2943	Myrm_scab	Myrm_scab	public	525280	172719	764	PQ620643
3031	Myrm_sabu	Myrm_sabu	public	499250	146930	1346	PQ620644
3118C	Myrm_sabu	Myrm_sabu	public	546573	183769	433	PQ620645
320	Myrm_sabu	Myrm_sabu	public	564501	127125	430	PQ620646
3273	Myrm_spec	Myrm_spec	public	505775	141204	487	PQ620647
3373	Myrm_sabu	Myrm_sabu	public	546571	183769	433	PQ620648
3482	Myrm_rugi	Myrm_rugi	public	539800	155460	692	PQ620649
3767C	Myrm_rubr	Myrm_rubr	public	553829	158463	670	PQ620650
3776	Myrm_rugi	Myrm_rugi	public	542431	157800	854	PQ620651
3794	Myrm_spec	Myrm_spec	public	529028	167683	479	PQ620652
4176	Myrm_sabu	Myrm_sabu	public	537377	151705	418	PQ620653
4243	Myrm_sabu	Myrm_sabu	public	537377	151705	418	PQ620654
43	Myrm_sabu	Myrm_sabu	public	514881	161059	1483	PQ620655
4400	Myrm_rugi	Myrm_rugi	public	552933	157029	642	PQ620656
4485C	Myrm_spec	Myrm_spec	public	506699	137063	408	PQ620657
4489	Myrm_rugi	Myrm_rugi	public	553662	158393	673	PQ620658
469	Myrm_rubr	Myrm_sabu	public	NA	NA	NA	PQ620659
4820	Myrm_rugi	Myrm_rugi	public	553214	173460	606	PQ620660
491	Myrm_rugi	Myrm_rugi	public	570909	127074	1301	PQ620661
4918	Myrm_sabu	Myrm_sabu	public	552630	146930	438	PQ620662
5372B	Myrm_spec	Myrm_spec	public	538139	153001	533	PQ620663
5386	Myrm_scab	Myrm_scab	public	515532	160447	1290	PQ620664
5471B	Myrm_spec	Myrm_spec	public	559822	142192	374	PQ620665
5518	Myrm_sabu	Myrm_sabu	public	526316	168814	620	PQ620666
5585	Myrm_sabu	Myrm_sabu	public	526316	168814	620	PQ620667
5633	Myrm_sche	Myrm_sche	public	526316	168814	620	PQ620668
5662	Myrm_rugi	Myrm_rugi	public	533921	152800	400	PQ620669
5677B	Myrm_sabu	Myrm_sabu	public	537415	154364	606	PQ620670
5744	Myrm_sabu	Myrm_sabu	public	525916	168864	639	PQ620671
5756B	Myrm_spec	Myrm_scab	public	525916	168864	639	PQ620672
5763	Myrm_sabu	Myrm_sabu	public	526316	168814	620	PQ620673
577	Myrm_sabu	Myrm_sabu	public	535295	157367	558
5785	Myrm_sabu	Myrm_sabu	public	525916	168864	639	PQ620674
5788	Myrm_sabu	Myrm_sabu	public	564501	127125	430	PQ620675
5794B	Myrm_scab	Myrm_scab	public	526316	168814	620	PQ620676
5795	Myrm_sche	Myrm_sche	public	526316	168814	620	PQ620677
5808	Myrm_rubr	Myrm_rubr	public	572394	125714	1196	PQ620678
5811	Myrm_sabu	Myrm_sabu	public	564501	127125	430	PQ620679
5849	Myrm_sche	Myrm_sche	public	526316	168814	620	PQ620680
5857	Myrm_rugi	Myrm_rugi	public	503790	163972	1356	PQ620681
5880	Myrm_sabu	Myrm_sabu	public	525916	168864	639	PQ620682
5925	Myrm_sabu	Myrm_sabu	public	564501	127125	430	PQ620683
5932	Myrm_sabu	Myrm_sabu	public	564501	127125	430	PQ620684
5936	Myrm_sabu	Myrm_sabu	public	564501	127125	430	PQ620685
5976	Myrm_scab	Myrm_scab	public	556797	147130	594	PQ620686
6094	Myrm_scab	Myrm_scab	public	508271	157744	1330	PQ620687
614	Myrm_sabu	Myrm_sabu	public	535304	157379	558	PQ620688
6153	Myrm_spec	Myrm_spec	public	541908	154585	746	PQ620689
6236	Myrm_rubr	Myrm_rubr	public	532447	167342	454	PQ620690
6303	Myrm_rugi	Myrm_rugi	public	525350	172077	745
6400B	Myrm_sabu	Myrm_sabu	public	510349	140283	403	PQ620691
6434	Myrm_rugi	Myrm_rugi	public	524656	172520	776	PQ620692
657	Myrm_rugi	Myrm_rugi	public	507765	148077	807	PQ620693
6610	Myrm_sabu	Myrm_sabu	public	504398	136343	460	PQ620694
676B	Myrm_spec	Myrm_spec	public	534959	157741	561	PQ620695
6864B	Myrm_spec	Myrm_spec	public	556797	144050	373	PQ620696
6881C	Myrm_sabu	Myrm_sabu	public	565742	129946	600	PQ620697
6883B	Myrm_sabu	Myrm_sabu	public	578703	126574	1873	PQ620698
6888	Myrm_sche	Myrm_sche	public	556969	144326	397	PQ620699
6897	Myrm_sabu	Myrm_sabu	public	529581	175535	489	PQ620700
706	Myrm_spec	Myrm_spec	public	522164	153127	583	PQ620701
7080	Myrm_rubr	Myrm_rubr	public	562098	140494	1180	PQ620702
7146	Myrm_scab	Myrm_scab	public	508271	157744	1330	PQ620703
7226B	Myrm_sche	Myrm_sche	public	549700	149786	682	PQ620704
7280	Myrm_rugi	Myrm_rugi	public	538915	153746	617	PQ620705
7286	Myrm_spec	Myrm_spec	public	536397	151456	372	PQ620706
7289	Myrm_sabu	Myrm_sabu	public	515178	168937	1004	PQ620707
7643D	Myrm_rubr	Myrm_rubr	public	539937	184803	437	PQ620708
7643E	Myrm_spec	Myrm_spec	public	539937	184803	437	PQ620709
7681B	Myrm_sabu	Myrm_sabu	public	NA	NA	NA	PQ620710
7796B	Myrm_spec	Myrm_spec	public	539937	184803	437	PQ620711
78	Myrm_spec	Myrm_spec	public	532427	151947	406	PQ620712
7822	Myrm_sabu	Myrm_sabu	public	554942	145889	421	PQ620713
7841	Myrm_rugi	Myrm_rugi	public	509014	168146	1298	PQ620714
7949	Myrm_spec	Myrm_spec	public	540148	153780	639	PQ620715
8025	Myrm_sabu	Myrm_sabu	public	515943	171751	1029	PQ620716
8084D	Myrm_spec	Myrm_spec	public	533498	151710	372	PQ620717
8096D	Myrm_sabu	Myrm_sabu	public	526631	150266	384	PQ620718
819	Myrm_scab	Myrm_scab	public	535239	189739	1191	PQ620719
8225	Myrm_rugi	Myrm_rugi	public	519791	154342	664	PQ620720
8283	Myrm_sabu	Myrm_sabu	public	533989	174088	448	PQ620721
8350	Myrm_rugi	Myrm_rugi	public	526596	170949	581	PQ620722
843B	Myrm_rubr	Myrm_rubr	public	529284	186597	1152	PQ620723
8456	Myrm_rubr	Myrm_rubr	public	567093	132201	1251	PQ620724
8520	Myrm_scab	Myrm_scab	public	559866	193902	432	PQ620725
8527	Myrm_sabu	Myrm_sabu	public	570361	124950	1171	PQ620726
8558B	Myrm_sabu	Myrm_sabu	public	541479	163752	730	PQ620727
856	Myrm_rubr	Myrm_rubr	public	549495	159084	763	PQ620728
8572	Myrm_spec	Myrm_spec	public	570315	192157	461	PQ620729
8658	Myrm_gall	NA	public	NA	NA	NA	PQ620730
8703	Myrm_rugi	Myrm_rugi	public	568208	197880	563	PQ620731
8706	Myrm_rubr	Myrm_rubr	public	569926	202640	431	PQ620732
8838	Myrm_rugi	Myrm_rubr	public	510381	166109	1052	PQ620733
9192	Myrm_rubr	Myrm_rubr	public	569566	123378	785	PQ620734
9276	Myrm_rugi	Myrm_rugi	public	554634	157804	777	PQ620735
9337	Myrm_sabu	Myrm_sabu	public	540154	153516	632	PQ620736
9341	Myrm_rubr	Myrm_rubr	public	529278	186594	1152	PQ620737
9356	Myrm_rugi	Myrm_rugi	public	554505	148546	761	PQ620738
9460	Myrm_scab	Myrm_scab	public	508271	157744	1330	PQ620739
9556	Myrm_spec	Myrm_spec	public	526411	152400	420	PQ620740
9562	Myrm_rugi	Myrm_rugi	public	568521	137845	1840	PQ620741
9570B	Myrm_rubr	Myrm_rubr	public	530517	157454	407	PQ620742
9638B	Myrm_spec	Myrm_spec	public	536693	162261	607	PQ620743
9663C	Myrm_sabu	Myrm_sabu	public	537016	183106	468	PQ620744
9763	Myrm_sabu	Myrm_sabu	public	529511	152959	394	PQ620745
9881	Myrm_sabu	Myrm_sabu	public	554305	147745	608	PQ620746
9990001	Myrm_rugi	Myrm_rugi	scientific	569629	133954	1050	PQ620747
9990002	Myrm_scab	Myrm_sabu	scientific	509912	158124	1384	PQ620748
9990013	Myrm_rugi	Myrm_rugi	scientific	539413	158327	763	PQ620749
9990021	Myrm_scab	Myrm_scab	scientific	503748	150795	1264	PQ620750
9990026	Myrm_rubr	Myrm_rubr	scientific	575304	142238	1213	PQ620751
9990028	Myrm_rubr	Myrm_rubr	scientific	569457	134083	1084	PQ620752
9990033	Myrm_rugi	Myrm_rugi	scientific	575738	126472	1651	PQ620753
9990035	Myrm_rugi	Myrm_rugi	scientific	539436	158566	780	PQ620754
9990036	Myrm_scab	Myrm_scab	scientific	577374	150649	1787	PQ620755
9990037	Myrm_sabu	Myrm_sabu	scientific	521344	166457	807	PQ620756
9990040	Myrm_rugi	Myrm_rugi	scientific	509715	158287	1348	PQ620757
9990042	Myrm_lona	NA	scientific	527616	182046	1094	PQ620758
9990043	Myrm_rugi	Myrm_rugi	scientific	569723	134396	1101	PQ620759
9990049	Myrm_sabu	Myrm_sabu	scientific	509234	157885	1343	PQ620760
9990052	Myrm_lobu	Myrm_lobu	scientific	577198	150986	1901
9990061	Myrm_rugi	Myrm_rugi	scientific	545054	182418	474	PQ620761
9990067	Myrm_vand	NA	scientific	572130	120798	1700	PQ620762
9990068	Myrm_scab	Myrm_scab	scientific	509913	158124	1384	PQ620763
9990070	Myrm_scab	Myrm_scab	scientific	503253	150668	1278	PQ620764
9990077	Myrm_rugi	Myrm_rugi	scientific	538999	158054	741	PQ620765
9990080	Myrm_rugi	Myrm_rugi	scientific	577220	150657	1847	PQ620766
9990083	Myrm_rubr	Myrm_rubr	scientific	509768	157957	1359	PQ620767
9990087	Myrm_scab	Myrm_scab	scientific	509683	158037	1344	PQ620768
9990090	Myrm_scab	Myrm_scab	scientific	575299	142246	1213	PQ620769
9990092	Myrm_rugi	Myrm_rugi	scientific	569628	133954	1050	PQ620770
9990097	Myrm_rugi	Myrm_rugi	scientific	539441	158151	753	PQ620771
9990105	Myrm_rugi	Myrm_rugi	scientific	539413	158333	763	PQ620772
9990106	Myrm_lobi	NA	scientific	503103	150105	1228	PQ620773
9990107	Myrm_sabu	Myrm_sabu	scientific	508944	158406	1325	PQ620774
9990108	Myrm_sabu	Myrm_scab	scientific	539806	190843	1307	PQ620775
9990109	Myrm_sabu	Myrm_sabu	scientific	509784	158849	1370	PQ620776
9990110	Myrm_scab	Myrm_scab	scientific	509492	158163	1343	PQ620777
9990111	Myrm_scab	Myrm_scab	scientific	503106	150114	1228	PQ620778
9990114	Myrm_rugi	Myrm_rugi	scientific	539400	158338	763	PQ620779
9990119	Myrm_rugi	Myrm_rugi	scientific	539476	158159	756	PQ620780
9990139	Myrm_scab	Myrm_scab	scientific	509360	158035	1335
9990141	Myrm_rubr	Myrm_rubr	scientific	569457	134084	1084	PQ620781
9990142	Myrm_sabu	Myrm_sabu	scientific	551377	173987	755	PQ620782
9990143	Myrm_scab	Myrm_scab	scientific	509399	157945	1335	PQ620783
9990145	Myrm_rugi	Myrm_rugi	scientific	539417	158328	763	PQ620784
9990147	Myrm_rugi	Myrm_rugi	scientific	539363	158383	770	PQ620785
9990151	Myrm_rubr	Myrm_rubr	scientific	575304	142381	1202	PQ620786
9990156	Myrm_sabu	Myrm_sabu	scientific	551374	173984	755	PQ620787
9990157	Myrm_rugi	Myrm_rugi	scientific	539442	158152	753	PQ620788
9990158	Myrm_rugi	Myrm_rugi	scientific	539400	158342	763	PQ620789
9990161	Myrm_scab	Myrm_scab	scientific	539255	158192	757	PQ620790
9990163	Myrm_scab	Myrm_scab	scientific	503285	150339	1265	PQ620791
9990168	Myrm_lobu	NA	scientific	509604	158722	1337	PQ620792
9990169	Myrm_scab	Myrm_scab	scientific	539255	158191	757	PQ620793
9990173	Myrm_rugi	Myrm_rugi	scientific	569723	134395	1101	PQ620794
9990174	Myrm_scab	Myrm_scab	scientific	503746	150797	1263	PQ620795
9990179	Myrm_lobu	Myrm_lobu	scientific	577373	150654	1787	PQ620796
9990192	Myrm_rugi	Myrm_rugi	scientific	539032	158590	751	PQ620797
9990194	Myrm_rugi	Myrm_rugi	scientific	509590	158831	1337	PQ620798
9990195	Myrm_scab	Myrm_scab	scientific	509097	158033	1364	PQ620799
9990198	Myrm_rugi	Myrm_rugi	scientific	539234	158455	772	PQ620800
9990202	Myrm_sabu	Myrm_scab	scientific	509431	158581	1332	PQ620801
9990203	Myrm_rugi	Myrm_rugi	scientific	539173	158631	760	PQ620802
9990206	Myrm_rugi	Myrm_rugi	scientific	509575	158598	1343	PQ620803
9990207	Myrm_sabu	Myrm_scab	scientific	509030	158273	1323	PQ620804
9990210	Myrm_rugi	Myrm_rugi	scientific	569828	134314	1038	PQ620805
9990212B	Myrm_rugi	Myrm_rugi	scientific	539170	158632	757	PQ620806
9990213	Myrm_rugi	Myrm_rugi	scientific	572138	121007	1615	PQ620807
9990222	Myrm_rugi	Myrm_rugi	scientific	539031	158592	751	PQ620808
9990227	Myrm_rugi	Myrm_rugi	scientific	539832	158590	799	PQ620809
9990229	Myrm_sabu	Myrm_sabu	scientific	508942	158407	1325	PQ620810
9990230	Myrm_sabu	Myrm_sabu	scientific	509429	158585	1332	PQ620811
9990232	Myrm_rugi	Myrm_rugi	scientific	539015	157993	740	PQ620812
9990237	Myrm_scab	Myrm_scab	scientific	575873	126224	1497	PQ620813
9990241	Myrm_rugi	Myrm_rugi	scientific	569827	134315	1038	PQ620814
9990244	Myrm_scab	Myrm_scab	scientific	503745	150797	1263	PQ620815
9990252	Myrm_sche	Myrm_lobu	scientific	577830	126324	1921	PQ620816
9990267	Myrm_rubr	Myrm_rubr	scientific	575301	142240	1213	PQ620817
9990268	Myrm_rugi	Myrm_rugi	scientific	575304	142382	1202	PQ620818
9990277	Myrm_rubr	Myrm_rubr	scientific	575235	142353	1227	PQ620819
9990281	Myrm_rugi	Myrm_rugi	scientific	580487	130359	1876	PQ620820
9990289	Myrm_sabu	Myrm_scab	scientific	539029	190554	1268	PQ620821
9990293	Myrm_rugi	Myrm_rugi	scientific	551140	174564	754
9990299	Myrm_rugi	Myrm_rugi	scientific	575216	126443	1689	PQ620822
9990302	Myrm_rugi	Myrm_rugi	scientific	551604	174822	774	PQ620823
9990303	Myrm_sche	Myrm_lobu	scientific	580947	130136	2100	PQ620824
9990304	Myrm_scab	Myrm_scab	scientific	539036	190558	1268	PQ620825
9990308	Myrm_rugi	Myrm_rugi	scientific	551228	174716	749	PQ620826
9990318	Myrm_rugi	Myrm_rugi	scientific	551148	174562	758	PQ620827
9990325	Myrm_rugi	Myrm_rugi	scientific	527876	158177	474	PQ620828
9990328	Myrm_scab	Myrm_scab	scientific	575348	142136	1211	PQ620829
9990329	Myrm_lobi	NA	scientific	577827	150447	1559	PQ620830
9990337	Myrm_rubr	Myrm_rubr	scientific	569085	134355	1198	PQ620831
9990339	Myrm_scab	Myrm_scab	scientific	575347	142135	1211	PQ620832
9990342	Myrm_rugi	Myrm_rugi	scientific	533825	190596	1441	PQ620833
9990349	Myrm_rugi	Myrm_rugi	scientific	521586	174360	725	PQ620834
9990350	Myrm_rubr	Myrm_rubr	scientific	575474	142132	1182	PQ620835
9990353	Myrm_rugi	Myrm_rugi	scientific	521132	174728	732	PQ620836
9990354	Myrm_rubr	Myrm_rubr	scientific	575533	142717	1069	PQ620837
9990357	Myrm_rugi	Myrm_rugi	scientific	527874	158176	474	PQ620838
9990364	Myrm_sabu	Myrm_sabu	scientific	509320	166794	1108	PQ620839
9990365	Myrm_rugi	Myrm_rugi	scientific	569038	134445	1229	PQ620840
9990370	Myrm_rugi	Myrm_rugi	scientific	575537	142713	1069	PQ620841
9990374	Myrm_lobi	Myrm_lobu	scientific	577892	150906	1762	PQ620842
9990378	Myrm_scab	Myrm_scab	scientific	527524	182731	1253	PQ620843
9990380	Myrm_scab	Myrm_scab	scientific	527330	182852	1346	PQ620844
9990384	Myrm_lobi	NA	scientific	503344	149881	1270	PQ620845
9990385	Myrm_sabu	Myrm_sabu	scientific	569135	133968	1114	PQ620846
9990387	Myrm_rugi	Myrm_rugi	scientific	569140	134599	1336	PQ620847
9990400	Myrm_sabu	Myrm_sabu	scientific	503560	150339	1261	PQ620848
9990402	Myrm_rubr	Myrm_rubr	scientific	557822	134742	376	PQ620849
9990514	Myrm_rugi	Myrm_rugi	scientific	544982	166594	789	PQ620850
9990522	Myrm_lobu	Myrm_lobu	scientific	577827	126324	1921	PQ620851
9990526	Myrm_sabu	Myrm_sabu	scientific	503242	158280	1056	PQ620852
9990543	Myrm_rugi	Myrm_rubr	scientific	521899	174233	807	PQ620853
9990545	Myrm_rugi	Myrm_rugi	scientific	539401	190240	1215	PQ620854
9990565	Myrm_rugi	Myrm_rugi	scientific	515635	157992	926	PQ620855
9990569	Myrm_scab	Myrm_scab	scientific	539800	190848	1307	PQ620856
9990575	Myrm_scab	Myrm_scab	scientific	539655	190763	1302	PQ620857
9990577	Myrm_scab	Myrm_scab	scientific	503649	150046	1271	PQ620858
9990591	Myrm_rugi	Myrm_rugi	scientific	557421	134117	377	PQ620859
9990601	Myrm_scab	Myrm_scab	scientific	509662	166714	1109	PQ620860
9990604	Myrm_scab	Myrm_scab	scientific	509544	166544	1110	PQ620861
9990605	Myrm_rugi	Myrm_rugi	scientific	515706	158496	1099	PQ620862
9990610	Myrm_sabu	Myrm_sabu	scientific	509408	166727	1108	PQ620863
9990613	Myrm_rugi	Myrm_rugi	scientific	533825	190596	1441	PQ620864
9990616	Myrm_rugi	Myrm_rugi	scientific	557533	134295	377	PQ620865
9990618	Myrm_sabu	Myrm_sabu	scientific	545210	166360	796	PQ620866
9990683	Myrm_scab	Myrm_scab	scientific	569517	118311	1531	PQ620867
9990688	Myrm_scab	Myrm_scab	scientific	497535	142397	1427	PQ620868
9990697	Myrm_sabu	Myrm_sabu	scientific	521210	149935	501	PQ620869
9990702	Myrm_rubr	Myrm_rubr	scientific	563798	189932	440	PQ620870
9990706	Myrm_rubr	Myrm_rubr	scientific	503526	158006	1033	PQ620871
9990717	Myrm_rugi	Myrm_rugi	scientific	578002	126655	1789	PQ620872
9990726	Myrm_scab	Myrm_scab	scientific	563250	142749	1448	PQ620873
9990733	Myrm_scab	Myrm_scab	scientific	527731	182131	1078	PQ620874
9990734	Myrm_rugi	Myrm_rugi	scientific	497204	142330	1549	PQ620875
9990744	Myrm_sabu	Myrm_sabu	scientific	521211	149932	501	PQ620876
9990748	Myrm_rugi	Myrm_rugi	scientific	509879	166095	1064	PQ620877
9990758	Myrm_spec	Myrm_sche	scientific	557401	150752	844	PQ620878
9990770	Myrm_rugi	Myrm_rugi	scientific	575218	126445	1685	PQ620879
9990772	Myrm_scab	Myrm_scab	scientific	577507	150983	1764	PQ620880
9990775	Myrm_lobu	Myrm_lobu	scientific	572830	130389	1812	PQ620881
9990776	Myrm_sabu	Myrm_sabu	scientific	515335	158053	1044	PQ620882
9990778	Myrm_scab	Myrm_scab	scientific	533825	190596	1441	PQ620883
9990782	Myrm_lobi	NA	scientific	521806	149891	498	PQ620884
9990784	Myrm_rugi	Myrm_rugi	scientific	509915	150701	952	PQ620885
9990787	Myrm_rugi	Myrm_rugi	scientific	509882	166090	1063	PQ620886
9990792	Myrm_rugi	Myrm_rugi	scientific	573012	129807	1996	PQ620887
9990794	Myrm_rugi	Myrm_rugi	scientific	569236	118368	1450	PQ620888
9990811	Myrm_scab	Myrm_scab	scientific	533846	190533	1436	PQ620889
9990869	Myrm_lobu	Myrm_lobu	scientific	577865	126370	1916	PQ620890
9990872	Myrm_sabu	Myrm_sabu	scientific	503704	142369	621	PQ620891
9990874	Myrm_sabu	Myrm_sabu	scientific	509525	166214	1116
9990878	Myrm_rugi	Myrm_rugi	scientific	578001	126652	1789	PQ620892
9990880	Myrm_lobu	Myrm_lobu	scientific	577826	126322	1923	PQ620893
9990883	Myrm_sabu	Myrm_sabu	scientific	515257	166447	1267	PQ620894
9990898	Myrm_rugi	Myrm_rugi	scientific	503661	158491	1030	PQ620895
9990902	Myrm_rugi	Myrm_rugi	scientific	533385	190617	1402	PQ620896
9990905	Myrm_scab	Myrm_scab	scientific	503295	157993	1033	PQ620897
9990933	Myrm_scab	Myrm_sabu	scientific	545062	189871	521	PQ620898
9990940	Myrm_rugi	Myrm_rugi	scientific	527388	174609	631	PQ620899
9990952	Myrm_rugi	Myrm_rugi	scientific	515714	158510	1099	PQ620900
9990954	Myrm_rubr	Myrm_rubr	scientific	575534	142714	1069	PQ620901
9990963	Myrm_rugi	Myrm_rugi	scientific	569335	118385	1466	PQ620902
9990965	Myrm_rubr	Myrm_rubr	scientific	563796	189931	440	PQ620903
9990968	Myrm_rugi	Myrm_rugi	scientific	533524	189936	1369	PQ620904
9990987B	Myrm_scab	Myrm_sabu	scientific	545932	149978	585	PQ620905
9990997	Myrm_scab	Myrm_scab	scientific	533846	190533	1436	PQ620906
9991002	Myrm_sabu	Myrm_sabu	scientific	521211	149931	501	PQ620907
9991064	Myrm_sabu	Myrm_sabu	scientific	521209	149942	501	PQ620908
9991066	Myrm_scab	Myrm_scab	scientific	497528	142306	1443	PQ620909
9991082	Myrm_rugi	Myrm_rugi	scientific	509874	166086	1064	PQ620910
9991083	Myrm_lobu	Myrm_lobu	scientific	577828	126325	1921	PQ620911
9991086	Myrm_rubr	Myrm_rubr	scientific	580953	149874	1193	PQ620912
9991103	Myrm_rugi	Myrm_rugi	scientific	532938	190633	1369	PQ620913
9991104	Myrm_rugi	Myrm_rugi	scientific	545113	181968	492	PQ620914
9991117	Myrm_rugi	Myrm_rugi	scientific	527258	174045	636	PQ620915
9991122	Myrm_rubr	Myrm_rubr	scientific	557613	150289	685	PQ620916
9991142	Myrm_rugi	Myrm_rugi	scientific	551239	174698	749	PQ620917
9991148	Myrm_rugi	Myrm_rugi	scientific	575917	142858	1114	PQ620918
9991171	Myrm_lobi	NA	scientific	521813	149878	498	PQ620919
9991173	Myrm_rugi	Myrm_rugi	scientific	503393	142434	633	PQ620920
9991182	Myrm_rugi	Myrm_rugi	scientific	569247	118370	1448	PQ620921
9991192	Myrm_rugi	Myrm_rugi	scientific	521931	174644	687	PQ620922
9991193	Myrm_scab	Myrm_scab	scientific	569277	118535	1510	PQ620923
9991197	Myrm_scab	Myrm_scab	scientific	533825	190596	1441	PQ620924
9991198	Myrm_sabu	Myrm_scab	scientific	539657	190754	1302	PQ620925
9991258	Myrm_scab	Myrm_scab	scientific	533611	190485	1436	PQ620926
9991260	Myrm_rubr	Myrm_rugi	scientific	562975	190844	440	PQ620927
9991275	Myrm_rugi	Myrm_rugi	scientific	568998	118679	1400	PQ620928
9991276	Myrm_sabu	Myrm_scab	scientific	580968	133990	1658	PQ620929
9991289	Myrm_spec	Myrm_lobu	scientific	577864	126369	1916	PQ620930
9991296	Myrm_rugi	Myrm_rugi	scientific	569711	134413	1132	PQ620931
9991298	Myrm_scab	Myrm_scab	scientific	533622	190480	1436	PQ620932
9991302	Myrm_rugi	Myrm_rugi	scientific	533825	190596	1441	PQ620933
9991305	Myrm_scab	Myrm_sabu	scientific	545520	190073	546	PQ620934
9991315	Myrm_rugi	Myrm_rugi	scientific	503620	141901	589	PQ620935
9991319	Myrm_sabu	Myrm_sabu	scientific	509520	166213	1116	PQ620936
9991326	Myrm_scab	Myrm_scab	scientific	503315	157892	1036	PQ620937
9991333	Myrm_scab	Myrm_scab	scientific	575874	126224	1497	PQ620938
9991347	Myrm_rubr	Myrm_rubr	scientific	575051	125903	1403	PQ620939
9991350	Myrm_rugi	Myrm_rugi	scientific	521561	174339	735	PQ620940
9991355	Myrm_scab	Myrm_scab	scientific	580979	134607	1869	PQ620941
9991367	Myrm_spec	Myrm_spec	scientific	527003	158511	520	PQ620942
9991376	Myrm_scab	Myrm_scab	scientific	533246	190286	1415	PQ620943
9991379	Myrm_scab	Myrm_scab	scientific	503295	157993	1033	PQ620944
9991381	Myrm_sabu	Myrm_sabu	scientific	509408	166727	1108	PQ620945
9991442	Myrm_spec	Myrm_spec	scientific	527872	158021	488	PQ620946
9991443	Myrm_rugi	Myrm_rugi	scientific	521613	174453	684	PQ620947
9991447	Myrm_scab	Myrm_scab	scientific	533845	190534	1436	PQ620948
9991449	Myrm_rugi	Myrm_rugi	scientific	509394	166179	1121	PQ620949
9991464	Myrm_rugi	Myrm_rugi	scientific	533081	166698	571	PQ620950
9991473	Myrm_scab	Myrm_scab	scientific	509408	166727	1108	PQ620951
9991476	Myrm_rugi	Myrm_rugi	scientific	569496	118283	1536	PQ620952
9991502	Myrm_rugi	Myrm_rugi	scientific	575585	126152	1462	PQ620953
9991520	Myrm_scab	Myrm_scab	scientific	515577	166834	1265	PQ620954
9991524	Myrm_rugi	Myrm_rugi	scientific	569698	134331	1099	PQ620955
9991532	Myrm_scab	Myrm_scab	scientific	539589	190495	1288	PQ620956
9991534	Myrm_scab	Myrm_scab	scientific	575349	142135	1211	PQ620957
9991537	Myrm_rugi	Myrm_rugi	scientific	563168	142262	1173	PQ620958
9991539	Myrm_scab	Myrm_scab	scientific	539592	190489	1285	PQ620959
9991541	Myrm_rubr	Myrm_sabu	scientific	578017	150329	1481	PQ620960
9991544	Myrm_scab	Myrm_scab	scientific	503648	150044	1271	PQ620961
9991550	Myrm_rugi	Myrm_rugi	scientific	521562	174339	735	PQ620962
9991552	Myrm_rugi	Myrm_rugi	scientific	502979	150642	1279	PQ620963
9991556	Myrm_rugi	Myrm_rugi	scientific	574972	126379	1645	PQ620964
9991564	Myrm_rugi	Myrm_rugi	scientific	575504	126156	1459	PQ620965
9991565	Myrm_lobu	NA	scientific	503346	149880	1270
9991567	Myrm_scab	Myrm_scab	scientific	539807	190849	1307	PQ620966
9991570	Myrm_scab	Myrm_scab	scientific	503125	150692	1269	PQ620967
9991571	Myrm_rubr	Myrm_lobu	scientific	577829	126320	1923	PQ620968
9991572	Myrm_sche	Myrm_sche	scientific	503648	150048	1271	PQ620969
9991573	Myrm_scab	NA	scientific	580804	130256	2024	PQ620970
9991580	Myrm_rugi	Myrm_rugi	scientific	572354	120719	1827	PQ620971
9991581	Myrm_scab	Myrm_scab	scientific	503649	150046	1271	PQ620972
9991582	Myrm_scab	Myrm_scab	scientific	503646	150046	1271	PQ620973
9991583	Myrm_rugi	Myrm_rugi	scientific	569143	133964	1105	PQ620974
9991632	Myrm_scab	Myrm_scab	scientific	533530	189859	1357	PQ620975
9991641	Myrm_vand	Myrm_scab	scientific	503315	157893	1036	PQ620976
9991646	Myrm_lobu	Myrm_lobu	scientific	580979	134608	1869	PQ620977
9991651	Myrm_scab	Myrm_scab	scientific	533138	189874	1403	PQ620978
9991682	Myrm_rubr	Myrm_rubr	scientific	503471	158025	1032	PQ620979
9991685	Myrm_rugi	Myrm_rugi	scientific	545124	166809	772	PQ620980
9991714	Myrm_spec	Myrm_spec	scientific	557589	133974	377	PQ620981
9991720	Myrm_rugi	Myrm_rugi	scientific	515711	158503	1099	PQ620982
9991727	Myrm_rugi	Myrm_rugi	scientific	533381	190618	1402	PQ620983
9991728	Myrm_rugi	Myrm_rugi	scientific	503669	149998	1265	PQ620984
9991729	Myrm_sulc	Myrm_spec	scientific	521010	150465	515	PQ620985
9991733	Myrm_rugi	Myrm_rugi	scientific	569037	198106	575	PQ620986
9991824	Myrm_rugi	Myrm_rugi	scientific	533381	190618	1402	PQ620987
9991847	Myrm_rugi	Myrm_rugi	scientific	578020	126601	1821	PQ620988
9991850	Myrm_rugi	Myrm_rugi	scientific	569100	118859	1337	PQ620989
9991858	Myrm_rugi	Myrm_rugi	scientific	509408	166727	1108
9991859	Myrm_sabu	Myrm_sabu	scientific	509522	166218	1116	PQ620990
9991895	Myrm_rubr	Myrm_rubr	scientific	563163	126124	388	PQ620991
9991906	Myrm_scab	Myrm_scab	scientific	581204	150210	1246	PQ620992
9991933	Myrm	Myrm_scab	scientific	503130	158761	1150	PQ620993
9991940	Myrm_sabu	Myrm_sabu	scientific	563444	125890	387	PQ620994
9991945	Myrm_rugi	Myrm_rugi	scientific	557662	150406	704	PQ620995
9991946	Myrm_rugi	Myrm_rugi	scientific	577995	126842	1743	PQ620996
9991953	Myrm_scab	Myrm_scab	scientific	533845	190534	1436	PQ620997
9992115	Myrm_rugi	Myrm_rugi	scientific	521782	174419	723	PQ620998
9992127	Myrm_rugi	Myrm_rubr	scientific	521904	174225	807	PQ620999
9992130	Myrm_rubr	Myrm_rubr	scientific	503472	158024	1032	PQ621000
9992145	Myrm_rugi	Myrm_rugi	scientific	581361	149937	1150	PQ621001
9992148	Myrm_scab	Myrm_scab	scientific	533225	190780	1373	PQ621002
9992306	Myrm_rugi	Myrm_rugi	scientific	515609	166114	1300	PQ621003
9992308	Myrm_lobu	Myrm_lobu	scientific	573030	130654	1799	PQ621004
9992310	Myrm_rugi	Myrm_rugi	scientific	557278	150076	710	PQ621005
9992348	Myrm_rugi	Myrm_rugi	scientific	533184	182841	503	PQ621006
9992516	Myrm_scab	Myrm_scab	scientific	533032	189931	1420	PQ621007
9992531	Myrm_scab	Myrm_scab	scientific	533152	190763	1369	PQ621008
9992534	Myrm_rugi	Myrm_rugi	scientific	527395	173907	633	PQ621009
9992538	Myrm_scab	Myrm_scab	scientific	581679	150586	1274	PQ621010
9992542	Myrm_scab	Myrm_scab	scientific	539582	190491	1285	PQ621011
9992694	Myrm_scab	Myrm_scab	scientific	497363	142154	1429	PQ621012
9992717	Myrm_scab	Myrm_scab	scientific	497531	142308	1443	PQ621013
9992720	Myrm_spec	Myrm_spec	scientific	521247	150773	524	PQ621014
9992722	Myrm_rugi	Myrm_rubr	scientific	563165	126123	388	PQ621015
9992727	Myrm_rugi	Myrm_rugi	scientific	503590	158712	1080	PQ621016
9992884	Myrm_rugi	Myrm_rugi	scientific	515711	158497	1099	PQ621017
9992890	Myrm_rugi	Myrm_rugi	scientific	533825	190596	1441	PQ621018
9992897	Myrm_scab	Myrm_scab	scientific	503295	157993	1033	PQ621019
9992903	Myrm_scab	Myrm_scab	scientific	533246	190283	1415	PQ621020
9992910	Myrm_sche	Myrm_scab	scientific	581737	134430	1773	PQ621021
9992912	Myrm_rugi	Myrm_rugi	scientific	581221	134075	1659	PQ621022
9992914	Myrm_sche	Myrm_scab	scientific	581679	134311	1723	PQ621023
9992916	Myrm_lobu	Myrm_lobu	scientific	577831	126324	1921	PQ621024
9992927	Myrm_lobu	Myrm_lobu	scientific	577866	126368	1916	PQ621025
9993083	Myrm_sabu	NA	scientific	569890	198212	507	PQ621026
9993088	Myrm_rugu	Myrm_rugi	scientific	533825	190596	1441	PQ621027
9993094	Myrm_scab	Myrm_scab	scientific	533415	190030	1402	PQ621028
9993095	Myrm_lobu	Myrm_lobu	scientific	573163	130526	1840	PQ621029
9993100	Myrm_sulc	Myrm_spec	scientific	532986	166345	584	PQ621030
9993101	Myrm	Myrm_scab	scientific	533611	190485	1436	PQ621031
9993115	Myrm_sabu	Myrm_rugi	scientific	581595	134545	1813	PQ621032
9993118	Myrm_rubr	Myrm_rubr	scientific	503472	158025	1032
9993266	Myrm_sabu	Myrm_sabu	scientific	533089	165897	602	PQ621033
9993271	Myrm_sabu	Myrm_sabu	scientific	533132	189871	1403	PQ621034
9993273	Myrm_scab	Myrm_scab	scientific	533611	190485	1436	PQ621035
9993278	Myrm_sabu	Myrm_sabu	scientific	545213	166359	796	PQ621036
9993279	Myrm_rugi	Myrm_rubr	scientific	557611	134460	378	PQ621037
9993288	Myrm_vand	NA	scientific	578309	126819	1807	PQ621038
9993304	Myrm_sabu	Myrm_sabu	scientific	563827	189874	440	PQ621039
